# Cancer cells transfer invasive properties through microRNAs contained in collagen-tracks

**DOI:** 10.1101/2025.01.25.634857

**Authors:** Léa Normand, Lucile Rouyer, Elodie Richard, Nathalie Allain, Julie Giraud, Sylvaine Di-Tommaso, Cyril Dourthe, Anne-Aurélie Raymond, Jean-William Dupuy, Kevin Moreau, Richard Iggo, Gaetan McGrogan, Nathalie Dugot-Senant, Anthony Bouter, Sisareuth Tan, Alexandre Favereaux, Violaine Moreau, Reini F. Luco, Manon Ros, Frédéric Saltel

## Abstract

Invasion is a prerequisite for metastasis formation. During tumor development, the extracellular matrix (ECM) is remodeled in part through overexpression of type I collagen, increasing tumor microenvironment stiffness, and facilitating cancer dissemination. During breast cancer cell migration, we observed membrane debris left behind, attached to the collagen fibrils, along the migration path. We named these structures collagen-tracks. These collagen-tracks can be deposited in 3D matrices *in vitro* and *in vivo* and their formation is stimulated by the interaction between the ECM and matrix receptors, such as the discoidin-domain receptor (DDR1). However, they are different from structures already known to be involved in cell-cell communication such as exosomes and migrasomes, due to their specific nucleic acid and protein contents. When deposited by highly invasive breast cancer cells, internalized collagen-tracks reprogram non-invasive cells into highly pro-metastatic ones by inducing a partial epithelial–mesenchymal transition (EMT). This cell reprogramming is dependent on specific miRNAs present in the collagen-tracks, that are necessary to promote ECM degradation, increase cell motility and invasiveness. Collagen-tracks thus represent a new form of cell-cell communication important for driving tumor invasion that could be targeted to prevent metastasis.
