## Supplementary material for "Cancer cells transfer invasive properties through microRNAs contained in collagen-tracks": Table S1

### Sheet: Feuil1
Accession	Description	# Unique Peptides	Abundance Ratio: (Tracks) / (Control)	Abundance: F1: Sample, Control	Abundance: F2: Sample, Control	Abundance: F3: Sample, Control	Abundance: F4: Sample, Tracks	Abundance: F5: Sample, Tracks	Abundance: F6: Sample, Tracks	pvalue	GN
A0A1B0GU03	Peptidase A1 domain-containing protein OS=Homo sapiens OX=9606 PE=1 SV=1	6	2.15	775602	82536.8	105748	754085	839441	821052	0.165575	CTSD
A0A0U1RRH7	Histone H2A OS=Homo sapiens OX=9606 PE=3 SV=1	2	6.64	155700	16942.7	19986.8	979713	973029	1.46487e+06	0.0164334	H2A
H7C0C1	ATP synthase subunit O, mitochondrial (Fragment) OS=Homo sapiens OX=9606 PE=3 SV=2	2	5.088	20351.6	31788.3	22285.1	148729	135595	115982	0.00351937	H7C0C1
P49748	Very long-chain specific acyl-CoA dehydrogenase, mitochondrial OS=Homo sapiens OX=9606 GN=ACADVL PE=1 SV=1	2	3.43	31435	23385.6	7569.69	60795.2	86690.8	59206.9	0.0148287	ACADVL
P53396	ATP-citrate synthase OS=Homo sapiens OX=9606 GN=ACLY PE=1 SV=3	4	3.863	123568	30999.8	33667.4	166024	249956	141660	0.0515648	ACLY
A0A804HII9	Actinin alpha 1 OS=Homo sapiens OX=9606 GN=ACTN1 PE=1 SV=1	6	4.471	586508	144487	57117.4	862199	1.21898e+06	767601	0.0339446	ACTN1
O43707	Alpha-actinin-4 OS=Homo sapiens OX=9606 GN=ACTN4 PE=1 SV=2	14	14.075	340242	191558	133485	1.77388e+06	2.84233e+06	1.68721e+06	0.0339283	ACTN4
P23526	Adenosylhomocysteinase OS=Homo sapiens OX=9606 GN=AHCY PE=1 SV=4	7	3.136	1.03275e+06	301916	336112	1.07413e+06	1.59748e+06	1.28854e+06	0.0643835	AHCY
Q09666	Neuroblast differentiation-associated protein AHNAK OS=Homo sapiens OX=9606 GN=AHNAK PE=1 SV=2	13	3.384	547307	408241	359974	1.64609e+06	2.37098e+06	1.23529e+06	0.0547946	AHNAK
J3KPS3	Fructose-bisphosphate aldolase OS=Homo sapiens OX=9606 GN=ALDOA PE=1 SV=1	12	6.506	1.21241e+06	520958	694855	3.27423e+06	4.75666e+06	3.75608e+06	0.00870958	ALDOA
P09972	Fructose-bisphosphate aldolase C OS=Homo sapiens OX=9606 GN=ALDOC PE=1 SV=2	2	6.499	42377.8	20413.1	31826.4	332988	294475	184530	0.0307637	ALDOC
P04083	Annexin A1 OS=Homo sapiens OX=9606 GN=ANXA1 PE=1 SV=2	13	2.935	1.68925e+06	1.00565e+06	2.2133e+06	3.85502e+06	5.56288e+06	3.71972e+06	0.0245083	ANXA1
P12429	Annexin A3 OS=Homo sapiens OX=9606 GN=ANXA3 PE=1 SV=3	5	9.254	72343.6	36533.6	37294.1	254250	543697	417896	0.0485446	ANXA3
P08758	Annexin A5 OS=Homo sapiens OX=9606 GN=ANXA5 PE=1 SV=2	9	5.657	1.71028e+06	1.16915e+06	996562	4.72147e+06	7.56424e+06	5.6385e+06	0.0246283	ANXA5
P08133	Annexin A6 OS=Homo sapiens OX=9606 GN=ANXA6 PE=1 SV=3	6	5.597	363214	173591	112088	725366	1.549e+06	1.05031e+06	0.0542056	ANXA6
O95782	AP-2 complex subunit alpha-1 OS=Homo sapiens OX=9606 GN=AP2A1 PE=1 SV=3	2	2.704	43653.9	25403.8	30395.3	89495.3	101728	72395	0.00882762	AP2A1
P02649	Apolipoprotein E OS=Homo sapiens OX=9606 GN=APOE PE=1 SV=1	5	17.453	1.97122e+06	1.10341e+06	852208	1.50604e+07	2.56256e+07	8.91777e+06	0.0884659	APOE
P07741	Adenine phosphoribosyltransferase OS=Homo sapiens OX=9606 GN=APRT PE=1 SV=2	2	5.091	72735.5	11844	49204.9	180612	252435	192125	0.00525048	APRT
B0YIW6	Coatomer subunit delta OS=Homo sapiens OX=9606 GN=ARCN1 PE=1 SV=1	4	2.929	57516.8	48883.3	39504.3	213345	286862	115894	0.0854018	ARCN1
P62330	ADP-ribosylation factor 6 OS=Homo sapiens OX=9606 GN=ARF6 PE=1 SV=2	2	3.006	31282.8	26277.4	34755.8	77574.4	106001	107381	0.0161531	ARF6
P05089	Arginase-1 OS=Homo sapiens OX=9606 GN=ARG1 PE=1 SV=2	2	7.494	146760	7383.07	2228.74	55331.6	47670.6	277085	0.456851	ARG1
J3QQX2	Rho GDP dissociation inhibitor alpha OS=Homo sapiens OX=9606 GN=ARHGDIA PE=1 SV=1	6	15.712	50562.9	31083.6	27463	393417	820838	505151	0.0520052	ARHGDIA
Q9NVI7	ATPase family AAA domain-containing protein 3A OS=Homo sapiens OX=9606 GN=ATAD3A PE=1 SV=2	2	9.985	3918.18	17946	17213.9	91194	103029	94508.3	0.000196689	ATAD3A
P05023	Sodium/potassium-transporting ATPase subunit alpha-1 OS=Homo sapiens OX=9606 GN=ATP1A1 PE=1 SV=1	8	7.839	107792	91343.7	67065.7	846736	1.09603e+06	1.0185e+06	0.00565202	ATP1A1
P25705	ATP synthase subunit alpha, mitochondrial OS=Homo sapiens OX=9606 GN=ATP5F1A PE=1 SV=1	12	3.198	631818	810169	445403	2.01309e+06	2.15333e+06	1.39278e+06	0.020704	ATP5F1A
P06576	ATP synthase subunit beta, mitochondrial OS=Homo sapiens OX=9606 GN=ATP5F1B PE=1 SV=3	10	2.636	1.47344e+06	968891	521406	2.97374e+06	2.70755e+06	1.65341e+06	0.0474725	ATP5F1B
P51572	B-cell receptor-associated protein 31 OS=Homo sapiens OX=9606 GN=BCAP31 PE=1 SV=3	2	6.186	23714.4	22304	18003.7	86669.4	160393	156447	0.0413462	BCAP31
P35613	Basigin OS=Homo sapiens OX=9606 GN=BSG PE=1 SV=2	3	35.837	1638.93	7333.74	6597.44	250983	236433	164699	0.0151048	BSG
Q9Y6E2	eIF5-mimic protein 1 OS=Homo sapiens OX=9606 GN=BZW2 PE=1 SV=1	2	3.42	54736.3	11303.8	18468.7	115304	183370	148650	0.00978054	BZW2
Q9HB71	Calcyclin-binding protein OS=Homo sapiens OX=9606 GN=CACYBP PE=1 SV=2	2	8.516	23115.4	19215.5	11983.7	126903	222637	135365	0.0412028	CACYBP
P27797	Calreticulin OS=Homo sapiens OX=9606 GN=CALR PE=1 SV=1	4	72.966	28386.7	6978.57	18543.9	1.19318e+06	1.25257e+06	1083990	0.00157309	CALR
A0A7P0TAE9	Calnexin OS=Homo sapiens OX=9606 GN=CANX PE=1 SV=1	4	33.619	169874	23610	47631.7	1.23671e+06	1.47381e+06	1.31262e+06	0.000292906	CANX
Q01518	Adenylyl cyclase-associated protein 1 OS=Homo sapiens OX=9606 GN=CAP1 PE=1 SV=5	2	24.192	5208.06	14171.9	24425.4	383149	754068	419759	0.0503313	CAP1
P40121	Macrophage-capping protein OS=Homo sapiens OX=9606 GN=CAPG PE=1 SV=2	3	7.044	32487.3	8796.59	13116.1	92386.7	114251	71790.8	0.0110089	CAPG
P07384	Calpain-1 catalytic subunit OS=Homo sapiens OX=9606 GN=CAPN1 PE=1 SV=1	3	2.045	38423.1	13969.8	15682.6	35928.4	54465.8	28572.6	0.198613	CAPN1
A0A0C4DGQ5	Calpain small subunit 1 OS=Homo sapiens OX=9606 GN=CAPNS1 PE=1 SV=1	2	4.612	55402	9024.45	53310.2	134870	255493	199696	0.0306347	CAPNS1
P52907	F-actin-capping protein subunit alpha-1 OS=Homo sapiens OX=9606 GN=CAPZA1 PE=1 SV=3	2	14.329	5056.06	12390.2	6687.51	98282.4	154804	72449.3	0.0527947	CAPZA1
Q6NZI2	Caveolae-associated protein 1 OS=Homo sapiens OX=9606 GN=CAVIN1 PE=1 SV=1	3	2.862	134300	253347	216915	619360	692487	267291	0.12349	CAVIN1
P16152	Carbonyl reductase [NADPH] 1 OS=Homo sapiens OX=9606 GN=CBR1 PE=1 SV=3	2	4.253	7824.09	8052.72	16525.1	7904.58	70285.2	49129.7	0.224161	CBR1
P78371	T-complex protein 1 subunit beta OS=Homo sapiens OX=9606 GN=CCT2 PE=1 SV=4	2	7.56	42800	7225.21	1506.11	54619.3	75656.2	48801.1	0.0601742	CCT2
P49368	T-complex protein 1 subunit gamma OS=Homo sapiens OX=9606 GN=CCT3 PE=1 SV=4	4	4.955	135842	77049.5	48788.4	393746	579863	231313	0.0809949	CCT3
P50991	T-complex protein 1 subunit delta OS=Homo sapiens OX=9606 GN=CCT4 PE=1 SV=4	3	5.462	148574	36437.6	39953.3	256358	320023	298235	0.0138706	CCT4
P48643	T-complex protein 1 subunit epsilon OS=Homo sapiens OX=9606 GN=CCT5 PE=1 SV=1	4	2.82	684722	269310	301477	424713	663583	363965	0.708449	CCT5
P40227	T-complex protein 1 subunit zeta OS=Homo sapiens OX=9606 GN=CCT6A PE=1 SV=3	5	8.163	194026	51160	46948.2	530699	817225	556136	0.013508	CCT6A
Q99832	T-complex protein 1 subunit eta OS=Homo sapiens OX=9606 GN=CCT7 PE=1 SV=2	3	6.134	163907	63115.9	56067.3	414964	595804	399276	0.0124617	CCT7
P50990	T-complex protein 1 subunit theta OS=Homo sapiens OX=9606 GN=CCT8 PE=1 SV=4	8	7.208	576681	92634.9	134184	996514	1.74512e+06	1.16345e+06	0.0246546	CCT8
P23528	Cofilin-1 OS=Homo sapiens OX=9606 GN=CFL1 PE=1 SV=3	3	16.589	950412	198865	232761	3.68768e+06	6.82219e+06	6.34631e+06	0.0279285	CFL1
Q07065	Cytoskeleton-associated protein 4 OS=Homo sapiens OX=9606 GN=CKAP4 PE=1 SV=2	5	6.45	45601.5	41512.6	41912.9	271114	352396	277975	0.00992223	CKAP4
O00299	Chloride intracellular channel protein 1 OS=Homo sapiens OX=9606 GN=CLIC1 PE=1 SV=4	8	11.287	1.34148e+06	223974	233521	3.3039e+06	5.16569e+06	3.76705e+06	0.00961505	CLIC1
K7EJJ5	Clathrin heavy chain OS=Homo sapiens OX=9606 GN=CLTC PE=1 SV=2	15	4.406	1.49709e+06	411416	279093	2.5043e+06	3.23713e+06	1.72376e+06	0.0400201	CLTC
P36551	Oxygen-dependent coproporphyrinogen-III oxidase, mitochondrial OS=Homo sapiens OX=9606 GN=CPOX PE=1 SV=3	2	5.487	18353	19980.4	30051.2	115503	180839	108301	0.0370198	CPOX
O75390	Citrate synthase, mitochondrial OS=Homo sapiens OX=9606 GN=CS PE=1 SV=2	3	16.652	101282	82098.7	36045.5	447216	490321	429454	0.000137606	CS
P55060	Exportin-2 OS=Homo sapiens OX=9606 GN=CSE1L PE=1 SV=3	5	7.217	884792	1.50887e+06	254461	2.89558e+06	2.26642e+06	7.04443e+06	0.161334	CSE1L
A0A8J8YWN6	cytochrome-b5 reductase OS=Homo sapiens OX=9606 GN=CYB5R3 PE=1 SV=1	3	4.405	52589.6	37117.2	36491.8	152869	372029	278757	0.0698085	CYB5R3
P14868	Aspartate--tRNA ligase, cytoplasmic OS=Homo sapiens OX=9606 GN=DARS1 PE=1 SV=2	2	4.682	36204.1	14924	14913	69815.8	122701	80519.2	0.0347861	DARS1
Q7Z4W1	L-xylulose reductase OS=Homo sapiens OX=9606 GN=DCXR PE=1 SV=2	2	2.973	125283	55334.4	97130	250892	179980	199148	0.0161734	DCXR
P39656	Dolichyl-diphosphooligosaccharide--protein glycosyltransferase 48 kDa subunit OS=Homo sapiens OX=9606 GN=DDOST PE=1 SV=4	4	3.005	233486	329032	146314	767375	842020	665777	0.00207603	DDOST
Q08345	Epithelial discoidin domain-containing receptor 1 OS=Homo sapiens OX=9606 GN=DDR1 PE=1 SV=1	10	43.97	152923	77785.3	118065	4.37668e+06	4.05383e+06	3.47109e+06	0.00448269	DDR1
A0A8I5KNN2	RNA helicase OS=Homo sapiens OX=9606 GN=DDX21 PE=1 SV=1	2	5.001	18166.3	5978.42	17639.8	62970.7	58068	46954.9	0.00271651	DDX21
Q13838	Spliceosome RNA helicase DDX39B OS=Homo sapiens OX=9606 GN=DDX39B PE=1 SV=1	4	3.047	375161	380594	191271	748572	1.14654e+06	773398	0.0298259	DDX39B
A0A0D9SF53	RNA helicase OS=Homo sapiens OX=9606 GN=DDX3X PE=1 SV=1	4	2.383	60628.5	92211.8	75101.4	216554	337211	250431	0.0271901	DDX3X
J3KTA4	Probable ATP-dependent RNA helicase DDX5 OS=Homo sapiens OX=9606 GN=DDX5 PE=1 SV=1	3	7.433	30036	22309.8	28782.4	178991	291099	174918	0.038187	DDX5
A0A494C028	DEK proto-oncogene OS=Homo sapiens OX=9606 GN=DEK PE=1 SV=1	2	3.981	20627.1	17632.3	30014.7	65216.7	144811	63407.2	0.123016	DEK
Q08211	ATP-dependent RNA helicase A OS=Homo sapiens OX=9606 GN=DHX9 PE=1 SV=4	2	5.064	31252	20569	16100.2	168893	185795	131908	0.00866421	DHX9
P10515	Dihydrolipoyllysine-residue acetyltransferase component of pyruvate dehydrogenase complex, mitochondrial OS=Homo sapiens OX=9606 GN=DLAT PE=1 SV=3	2	4.642	10390.1	31075.6	21660.6	112570	100550	68052.2	0.0186001	DLAT
P09622	Dihydrolipoyl dehydrogenase, mitochondrial OS=Homo sapiens OX=9606 GN=DLD PE=1 SV=2	2	19.816	12805.1	11951.1	11214.1	179581	384608	236818	0.0528538	DLD
A0A7P0T9C4	Dynein cytoplasmic 1 heavy chain 1 OS=Homo sapiens OX=9606 GN=DYNC1H1 PE=1 SV=1	5	2.569	101976	51095	36217	99432	198469	140787	0.084044	DYNC1H1
P68104	Elongation factor 1-alpha 1 OS=Homo sapiens OX=9606 GN=EEF1A1 PE=1 SV=1	13	3.352	1.39436e+07	1.19391e+07	1.42475e+07	3.45658e+07	5.60987e+07	3.90132e+07	0.0436086	EEF1A1
P24534	Elongation factor 1-beta OS=Homo sapiens OX=9606 GN=EEF1B2 PE=1 SV=3	2	8.903	22626	16469.2	11660	155660	257186	135242	0.0471419	EEF1B2
P29692	Elongation factor 1-delta OS=Homo sapiens OX=9606 GN=EEF1D PE=1 SV=5	5	56.097	45033.7	25974	29808.1	888118	1.92107e+06	1.35852e+06	0.0451969	EEF1D
P26641	Elongation factor 1-gamma OS=Homo sapiens OX=9606 GN=EEF1G PE=1 SV=3	8	6.538	1.29835e+06	424295	516611	3.5489e+06	5.69018e+06	3.85392e+06	0.0202752	EEF1G
P13639	Elongation factor 2 OS=Homo sapiens OX=9606 GN=EEF2 PE=1 SV=4	14	5.826	2.96061e+06	428468	835120	3.79208e+06	6.42159e+06	5.10615e+06	0.0276602	EEF2
A0A024R571	EH domain containing 1 OS=Homo sapiens OX=9606 GN=EHD1 PE=1 SV=1	3	3.734	18156	30418.2	21485.5	111378	133955	102044	0.00495681	EHD1
Q14152	Eukaryotic translation initiation factor 3 subunit A OS=Homo sapiens OX=9606 GN=EIF3A PE=1 SV=1	3	3.609	43514.8	15368.7	27091.6	63685.1	117394	66017.4	0.0738849	EIF3A
H0YDT6	Eukaryotic translation initiation factor 3 subunit F OS=Homo sapiens OX=9606 GN=EIF3F PE=1 SV=2	2	7.228	24977.3	18226	21459.4	139465	185858	144699	0.0105501	EIF3F
B0QY89	Eukaryotic translation initiation factor 3 subunit L OS=Homo sapiens OX=9606 GN=EIF3L PE=1 SV=1	2	3.991	21557.6	22821.4	23979.3	45430	101522	95782.8	0.082281	EIF3L
P60842	Eukaryotic initiation factor 4A-I OS=Homo sapiens OX=9606 GN=EIF4A1 PE=1 SV=1	3	15.513	9282.61	13085.3	2688.28	101651	202986	122816	0.0478433	EIF4A1
P06733	Alpha-enolase OS=Homo sapiens OX=9606 GN=ENO1 PE=1 SV=2	16	4.086	1.10098e+07	4.08705e+06	4.16743e+06	1.49642e+07	2.72286e+07	1.93926e+07	0.0376001	ENO1
Q96HE7	ERO1-like protein alpha OS=Homo sapiens OX=9606 GN=ERO1A PE=1 SV=2	2	5.848	15823.9	4300.09	12351.8	72227.8	84485.9	57472.6	0.0077065	ERO1A
P30040	Endoplasmic reticulum resident protein 29 OS=Homo sapiens OX=9606 GN=ERP29 PE=1 SV=4	2	12.219	32358.2	14013.1	8859.44	184783	217772	214248	0.000266287	ERP29
Q9BS26	Endoplasmic reticulum resident protein 44 OS=Homo sapiens OX=9606 GN=ERP44 PE=1 SV=1	2	2.207	20624.1	23135.7	10193	44953	51071.7	43686.3	0.00684118	ERP44
Q9BSJ8	Extended synaptotagmin-1 OS=Homo sapiens OX=9606 GN=ESYT1 PE=1 SV=1	2	7.94	21983.3	13283.1	23188.1	127075	142983	96917	0.0132811	ESYT1
P15311	Ezrin OS=Homo sapiens OX=9606 GN=EZR PE=1 SV=4	3	4.268	105334	17449.8	53238	151100	183604	155904	0.0400503	EZR
P00734	Prothrombin OS=Homo sapiens OX=9606 GN=F2 PE=1 SV=2	4	2.043	1.8134e+06	759088	734121	1.33196e+06	2.05348e+06	1.38293e+06	0.32485	F2
P49327	Fatty acid synthase OS=Homo sapiens OX=9606 GN=FASN PE=1 SV=3	8	4.326	210326	92269.7	75189.1	366480	1.07876e+06	550966	0.122256	FASN
P22087	rRNA 2'-O-methyltransferase fibrillarin OS=Homo sapiens OX=9606 GN=FBL PE=1 SV=2	2	8.975	21846.8	11828.6	18724.3	138526	182649	120856	0.0173994	FBL
P02675	Fibrinogen beta chain OS=Homo sapiens OX=9606 GN=FGB PE=1 SV=2	3	7.66	8.81696e+06	868720	476925	1.02137e+07	1.34256e+07	4.04197e+06	0.205666	FGB
O95302	Peptidyl-prolyl cis-trans isomerase FKBP9 OS=Homo sapiens OX=9606 GN=FKBP9 PE=1 SV=2	3	3.053	1.09109e+06	342794	340407	1.86704e+06	1.33798e+06	766332	0.148267	FKBP9
P21333	Filamin-A OS=Homo sapiens OX=9606 GN=FLNA PE=1 SV=4	43	6.428	2.36969e+06	687899	1.10618e+06	6.30773e+06	1.02068e+07	6.42122e+06	0.0268257	FLNA
O75369	Filamin-B OS=Homo sapiens OX=9606 GN=FLNB PE=1 SV=2	32	15.091	801020	279850	279240	4.80067e+06	7.37671e+06	4.2866e+06	0.0307934	FLNB
Q14315	Filamin-C OS=Homo sapiens OX=9606 GN=FLNC PE=1 SV=3	10	6.174	117001	86977.3	99293.1	595037	998189	531697	0.0528254	FLNC
A0A8Q3SIS5	Glucose-6-phosphate 1-dehydrogenase OS=Homo sapiens OX=9606 GN=G6PD PE=1 SV=1	6	2.307	939020	164579	169034	449198	669537	429738	0.760353	G6PD
Q14697	Neutral alpha-glucosidase AB OS=Homo sapiens OX=9606 GN=GANAB PE=1 SV=3	7	7.054	286525	81698.4	101230	813577	1.13922e+06	774843	0.0094315	GANAB
P04406	Glyceraldehyde-3-phosphate dehydrogenase OS=Homo sapiens OX=9606 GN=GAPDH PE=1 SV=3	14	2.965	1.07585e+07	1.36112e+06	3.54335e+06	1.03941e+07	1.71103e+07	1.42383e+07	0.0730468	GAPDH
P41250	Glycine--tRNA ligase OS=Homo sapiens OX=9606 GN=GARS1 PE=1 SV=3	2	20.452	38790.8	20063.7	5976.91	180186	327869	235663	0.0295251	GARS1
P50395	Rab GDP dissociation inhibitor beta OS=Homo sapiens OX=9606 GN=GDI2 PE=1 SV=2	2	12.95	49396.3	6535.54	2878.12	84634.7	139757	77477.4	0.033802	GDI2
Q9HC38	Glyoxalase domain-containing protein 4 OS=Homo sapiens OX=9606 GN=GLOD4 PE=1 SV=1	2	4.125	40706	19479.8	19334.2	43862.1	123371	92461.6	0.111511	GLOD4
P00367	Glutamate dehydrogenase 1, mitochondrial OS=Homo sapiens OX=9606 GN=GLUD1 PE=1 SV=2	6	5.41	184719	257287	68669.2	635233	689854	499471	0.00516065	GLUD1
A0A2U3TZU2	Glucose-6-phosphate isomerase OS=Homo sapiens OX=9606 GN=GPI PE=1 SV=1	3	25.004	15127.1	14251.7	17406.7	281511	538292	441695	0.0325225	GPI
P78417	Glutathione S-transferase omega-1 OS=Homo sapiens OX=9606 GN=GSTO1 PE=1 SV=2	4	12.837	44878.8	17847.5	17452	153019	431082	317485	0.0752195	GSTO1
P09211	Glutathione S-transferase P OS=Homo sapiens OX=9606 GN=GSTP1 PE=1 SV=2	4	3.536	196557	30942.8	33313.2	315216	522576	582092	0.021452	GSTP1
U3KQK0	Histone H2B OS=Homo sapiens OX=9606 GN=H2BC15 PE=1 SV=1	2	13.268	225712	164748	24566.6	1.74838e+06	1.69559e+06	2.24823e+06	0.00546142	H2BC15
K7ES00	H3.3 histone B (Fragment) OS=Homo sapiens OX=9606 GN=H3-3B PE=1 SV=1	4	15.799	1.42764e+06	1.36477e+06	154052	6895191	5.26701e+06	1.31894e+07	0.0865951	H3-3B
P62805	Histone H4 OS=Homo sapiens OX=9606 GN=H4C1 PE=1 SV=2	7	6.797	3.38617e+06	4.54498e+06	1.01506e+06	1.20458e+07	1.0056e+07	2.98888e+07	0.14731	H4C1
P02042	Hemoglobin subunit delta OS=Homo sapiens OX=9606 GN=HBD PE=1 SV=2	2	2.612	1.18336e+06	1.53218e+06	1.14687e+06	3.45126e+06	3.53144e+06	2.99557e+06	0.000901703	HBD
A0A140T913	HLA class I histocompatibility antigen, A alpha chain OS=Homo sapiens OX=9606 GN=HLA-A PE=1 SV=1	4	24.441	117140	28998.2	23897.7	894785	988475	976956	2.93256e-05	HLA-A
P09651	Heterogeneous nuclear ribonucleoprotein A1 OS=Homo sapiens OX=9606 GN=HNRNPA1 PE=1 SV=5	2	14.716	23006.7	20623.9	17765.7	210225	480125	386917	0.0504767	HNRNPA1
P22626	Heterogeneous nuclear ribonucleoproteins A2/B1 OS=Homo sapiens OX=9606 GN=HNRNPA2B1 PE=1 SV=2	4	18.539	203961	43118.1	67297.7	1.52051e+06	2.28926e+06	1.86122e+06	0.0119862	HNRNPA2B1
P07910	Heterogeneous nuclear ribonucleoproteins C1/C2 OS=Homo sapiens OX=9606 GN=HNRNPC PE=1 SV=4	7	20.895	115505	49500.6	46504.8	1.83996e+06	1.5424e+06	876994	0.0409867	HNRNPC
P61978	Heterogeneous nuclear ribonucleoprotein K OS=Homo sapiens OX=9606 GN=HNRNPK PE=1 SV=1	4	5.908	227005	27245.1	101842	591398	965004	689892	0.0152637	HNRNPK
A0A087X0X3	Heterogeneous nuclear ribonucleoprotein M OS=Homo sapiens OX=9606 GN=HNRNPM PE=1 SV=1	4	16.733	34610.7	6814.75	23427.3	338604	376108	256289	0.0104417	HNRNPM
Q00839	Heterogeneous nuclear ribonucleoprotein U OS=Homo sapiens OX=9606 GN=HNRNPU PE=1 SV=6	4	15.746	119028	43384.9	32294.9	803975	606368	549677	0.00997834	HNRNPU
P07900	Heat shock protein HSP 90-alpha OS=Homo sapiens OX=9606 GN=HSP90AA1 PE=1 SV=5	9	10.277	967458	178711	254959	2.86193e+06	5.31103e+06	3.64867e+06	0.0297772	HSP90AA1
P08238	Heat shock protein HSP 90-beta OS=Homo sapiens OX=9606 GN=HSP90AB1 PE=1 SV=4	13	8.055	3.71273e+06	1.04998e+06	1.41657e+06	1.0274e+07	1.68449e+07	1.10705e+07	0.0232937	HSP90AB1
A0A7P0TAT8	Heat shock protein 90 beta family member 1 OS=Homo sapiens OX=9606 GN=HSP90B1 PE=1 SV=1	11	13.78	939908	546463	352725	4.7042e+06	5.97802e+06	4.75278e+06	0.00340893	HSP90B1
P34932	Heat shock 70 kDa protein 4 OS=Homo sapiens OX=9606 GN=HSPA4 PE=1 SV=4	3	4.784	80236.1	27076.2	22846.7	104804	373496	250570	0.116977	HSPA4
P11021	Endoplasmic reticulum chaperone BiP OS=Homo sapiens OX=9606 GN=HSPA5 PE=1 SV=2	21	7.037	3.57963e+06	1.24926e+06	1.0072e+06	1.14956e+07	1.40313e+07	1.09885e+07	0.00130929	HSPA5
P11142	Heat shock cognate 71 kDa protein OS=Homo sapiens OX=9606 GN=HSPA8 PE=1 SV=1	21	4.942	6.51396e+06	2.95872e+06	2.35854e+06	1.29927e+07	2.14674e+07	1.42865e+07	0.0262491	HSPA8
P38646	Stress-70 protein, mitochondrial OS=Homo sapiens OX=9606 GN=HSPA9 PE=1 SV=2	11	7.584	398159	112471	144908	1.75619e+06	2.15229e+06	1.36885e+06	0.0118025	HSPA9
A0A6Q8PGK1	Heat shock protein beta-1 OS=Homo sapiens OX=9606 GN=HSPB1 PE=1 SV=1	4	5.922	920373	96328.8	107620	662898	801524	632528	0.356419	HSPB1
P10809	60 kDa heat shock protein, mitochondrial OS=Homo sapiens OX=9606 GN=HSPD1 PE=1 SV=2	12	17.065	331998	130574	101427	4.54299e+06	5.24006e+06	4.16252e+06	0.0034689	HSPD1
A0A494C039	Hypoxia up-regulated 1 OS=Homo sapiens OX=9606 GN=HYOU1 PE=1 SV=1	4	7.607	48927.2	104955	69157.1	397540	422802	383873	0.000173046	HYOU1
P01876	Immunoglobulin heavy constant alpha 1 OS=Homo sapiens OX=9606 GN=IGHA1 PE=1 SV=3	2	5.301	492681	44164.7	46780.6	3.51062e+06	263003	163560	0.416549	IGHA1
Q12905	Interleukin enhancer-binding factor 2 OS=Homo sapiens OX=9606 GN=ILF2 PE=1 SV=2	4	3.058	40253.1	22284.6	12958.3	75739	95177.5	39620.3	0.0916387	ILF2
Q12906	Interleukin enhancer-binding factor 3 OS=Homo sapiens OX=9606 GN=ILF3 PE=1 SV=3	2	4.249	28329.7	25159.8	50452.3	199283	273870	174011	0.0205458	ILF3
A0A994J749	Inosine-5'-monophosphate dehydrogenase OS=Homo sapiens OX=9606 GN=IMPDH PE=3 SV=1	3	3.397	83552.8	18116.8	32535.9	158790	276384	137451	0.0593009	IMPDH
O95373	Importin-7 OS=Homo sapiens OX=9606 GN=IPO7 PE=1 SV=1	2	3.592	25416.5	12611.5	2110.92	42046.8	81626.2	45301.9	0.0570462	IPO7
P46940	Ras GTPase-activating-like protein IQGAP1 OS=Homo sapiens OX=9606 GN=IQGAP1 PE=1 SV=1	11	2.107	269385	504752	498361	652532	1.11938e+06	745231	0.0812864	IQGAP1
P17301	Integrin alpha-2 OS=Homo sapiens OX=9606 GN=ITGA2 PE=1 SV=2	3	8.104	32426.6	22727.2	33856.1	232570	272076	242863	0.00147828	ITGA2
P26006	Integrin alpha-3 OS=Homo sapiens OX=9606 GN=ITGA3 PE=1 SV=5	3	30.442	12639.5	24991.4	17348.9	933956	1.015e+06	503528	0.0371928	ITGA3
E7EUI6	Integrin beta OS=Homo sapiens OX=9606 GN=ITGB1 PE=1 SV=2	5	13.642	155557	44491.3	45965	1.13486e+06	1.05982e+06	886330	0.0015547	ITGB1
P16144	Integrin beta-4 OS=Homo sapiens OX=9606 GN=ITGB4 PE=1 SV=5	3	2.656	19951.9	15101.3	28001.3	87358.9	87938.4	43306	0.0646221	ITGB4
Q14974	Importin subunit beta-1 OS=Homo sapiens OX=9606 GN=KPNB1 PE=1 SV=2	5	3.601	134261	51194.7	42127.1	427942	655433	477594	0.0128697	KPNB1
Q5T749	Keratinocyte proline-rich protein OS=Homo sapiens OX=9606 GN=KPRP PE=1 SV=1	2	8.644	594536	9138.88	9999.96	82091	86443.9	125941	0.640333	KPRP
P05783	Keratin, type I cytoskeletal 18 OS=Homo sapiens OX=9606 GN=KRT18 PE=1 SV=2	8	16.254	1.24331e+06	104456	382497	6.84792e+06	7.13192e+06	5.6317e+06	0.00072101	KRT18
P08727	Keratin, type I cytoskeletal 19 OS=Homo sapiens OX=9606 GN=KRT19 PE=1 SV=4	8	9.769	835239	214985	218475	2.40099e+06	3.02335e+06	2.28945e+06	0.00229765	KRT19
P08729	Keratin, type II cytoskeletal 7 OS=Homo sapiens OX=9606 GN=KRT7 PE=1 SV=5	11	13.692	333752	66629	112778	2.59249e+06	2.61844e+06	2.31177e+06	6.60201e-05	KRT7
P05787	Keratin, type II cytoskeletal 8 OS=Homo sapiens OX=9606 GN=KRT8 PE=1 SV=7	15	12.348	1.89682e+06	1.53524e+06	466169	1.08607e+07	1.2033e+07	9.52671e+06	0.00101642	KRT8
Q86UP2	Kinectin OS=Homo sapiens OX=9606 GN=KTN1 PE=1 SV=1	2	3.259	19400.5	16690.2	21131.4	60991.4	77978.3	53609.2	0.0218046	KTN1
Q14847	LIM and SH3 domain protein 1 OS=Homo sapiens OX=9606 GN=LASP1 PE=1 SV=2	4	17.191	41510.1	33704.7	34863.4	547630	832488	652286	0.0163748	LASP1
P00338	L-lactate dehydrogenase A chain OS=Homo sapiens OX=9606 GN=LDHA PE=1 SV=2	11	10.955	3.74511e+06	1.03996e+06	940632	1.12665e+07	1.76039e+07	1.46833e+07	0.0090934	LDHA
A0A5F9ZHM4	L-lactate dehydrogenase OS=Homo sapiens OX=9606 GN=LDHB PE=1 SV=1	8	13.578	776458	265684	166779	2.10182e+06	3.90163e+06	3.06591e+06	0.026167	LDHB
A0A6Q8PFJ0	Lamin A/C OS=Homo sapiens OX=9606 GN=LMNA PE=1 SV=1	22	5.894	4.81991e+06	1.93894e+06	1.45876e+06	1.08475e+07	1.45178e+07	8.56729e+06	0.0200408	LMNA
P20700	Lamin-B1 OS=Homo sapiens OX=9606 GN=LMNB1 PE=1 SV=2	2	3.986	1704.92	15779.2	12301.2	42375.6	62903.3	34731.3	0.0307656	LMNB1
A0A804HKI2	Leucine rich pentatricopeptide repeat containing OS=Homo sapiens OX=9606 GN=LRPPRC PE=1 SV=1	5	4.705	218955	133840	155300	456003	480064	400841	0.00138798	LRPPRC
Q96AG4	Leucine-rich repeat-containing protein 59 OS=Homo sapiens OX=9606 GN=LRRC59 PE=1 SV=1	2	7.425	13489.6	24446.4	20628	139348	158243	93230.2	0.0263901	LRRC59
P02788	Lactotransferrin OS=Homo sapiens OX=9606 GN=LTF PE=1 SV=6	5	3.941	120302	40408.7	48305.6	1.17734e+06	177880	134150	0.336763	LTF
O75367	Core histone macro-H2A.1 OS=Homo sapiens OX=9606 GN=MACROH2A1 PE=1 SV=5	6	6.737	154287	130576	153888	927722	870844	723501	0.00685827	MACROH2A1
Q15691	Microtubule-associated protein RP/EB family member 1 OS=Homo sapiens OX=9606 GN=MAPRE1 PE=1 SV=3	2	11.643	22109.4	19101.5	8323.45	119071	176538	110030	0.025623	MAPRE1
P40926	Malate dehydrogenase, mitochondrial OS=Homo sapiens OX=9606 GN=MDH2 PE=1 SV=3	11	9.236	452708	123565	255440	2.43288e+06	2.72263e+06	1.74199e+06	0.0132159	MDH2
P14174	Macrophage migration inhibitory factor OS=Homo sapiens OX=9606 GN=MIF PE=1 SV=4	2	2.887	18929.2	20883.1	40514.9	44092	21573.2	172973	0.379528	MIF
P26038	Moesin OS=Homo sapiens OX=9606 GN=MSN PE=1 SV=3	9	4.186	948749	319339	462483	1.5467e+06	2.51402e+06	1.92949e+06	0.0181672	MSN
F5H2F4	C-1-tetrahydrofolate synthase, cytoplasmic OS=Homo sapiens OX=9606 GN=MTHFD1 PE=1 SV=2	5	4.071	116711	85015.3	52977.7	207105	304314	209909	0.0214563	MTHFD1
A0A8I5KZ38	Myosin heavy chain 10 OS=Homo sapiens OX=9606 GN=MYH10 PE=1 SV=1	12	2.077	5.97049e+06	725284	953626	3.30504e+06	2.4641e+06	2.41041e+06	0.927755	MYH10
O00159	Unconventional myosin-Ic OS=Homo sapiens OX=9606 GN=MYO1C PE=1 SV=4	6	6.367	51995.1	71485	31678.1	355187	395769	237011	0.0230651	MYO1C
Q9NZM1	Myoferlin OS=Homo sapiens OX=9606 GN=MYOF PE=1 SV=1	10	5.941	62797.9	59025.5	51150.8	284031	417485	293695	0.0231117	MYOF
P43490	Nicotinamide phosphoribosyltransferase OS=Homo sapiens OX=9606 GN=NAMPT PE=1 SV=1	2	6.056	40462.2	8677.97	11843.9	109830	189396	121598	0.026913	NAMPT
P55209	Nucleosome assembly protein 1-like 1 OS=Homo sapiens OX=9606 GN=NAP1L1 PE=1 SV=1	4	3.88	17666.4	25937.7	20449.6	75617.2	107312	64886	0.036595	NAP1L1
A0A0A0MTJ9	Neutral cholesterol ester hydrolase 1 OS=Homo sapiens OX=9606 GN=NCEH1 PE=1 SV=1	2	4.856	15003.8	13900.8	14864.9	72180.8	106936	62282.2	0.0396641	NCEH1
Q96TA1	Protein Niban 2 OS=Homo sapiens OX=9606 GN=NIBAN2 PE=1 SV=3	2	6.45	23243.7	20343	29632.1	140862	226683	147149	0.0323905	NIBAN2
Q32Q12	Nucleoside diphosphate kinase OS=Homo sapiens OX=9606 GN=NME1-NME2 PE=1 SV=1	4	4.683	142629	27336.8	24632	309830	560347	777818	0.06022	NME1-NME2
A0A7I2V3W8	Aminopeptidase OS=Homo sapiens OX=9606 GN=NPEPPS PE=1 SV=1	4	2.631	214852	77504.9	32758.4	176257	264187	234781	0.154546	NPEPPS
A0A7I2YQC0	Nucleophosmin OS=Homo sapiens OX=9606 GN=NPM1 PE=1 SV=1	2	10.313	122516	29994.1	151385	746946	1.15952e+06	962368	0.0128856	NPM1
P21589	5'-nucleotidase OS=Homo sapiens OX=9606 GN=NT5E PE=1 SV=1	3	13.48	20335.1	17166.5	25668.1	303588	238192	189466	0.0208431	NT5E
A6NFX8	Nudix hydrolase 5 OS=Homo sapiens OX=9606 GN=NUDT5 PE=1 SV=1	2	4.003	72214.6	18470.7	4007.11	44368.2	175204	124406	0.148503	NUDT5
P04181	Ornithine aminotransferase, mitochondrial OS=Homo sapiens OX=9606 GN=OAT PE=1 SV=1	3	6.86	20152.2	25510.5	19891.6	200089	148738	132937	0.0199876	OAT
A0A7P0TA71	Protein disulfide-isomerase OS=Homo sapiens OX=9606 GN=P4HB PE=1 SV=1	15	2.21	2.22865e+06	2.94839e+06	1.04125e+06	4.56694e+06	4.85535e+06	3.72332e+06	0.0326493	P4HB
Q9UQ80	Proliferation-associated protein 2G4 OS=Homo sapiens OX=9606 GN=PA2G4 PE=1 SV=3	2	4.095	44065	80718.7	55876.8	170285	314574	261773	0.0393672	PA2G4
P11940	Polyadenylate-binding protein 1 OS=Homo sapiens OX=9606 GN=PABPC1 PE=1 SV=2	4	4.769	132359	136772	89884.1	567969	802746	402878	0.0533845	PABPC1
Q13310	Polyadenylate-binding protein 4 OS=Homo sapiens OX=9606 GN=PABPC4 PE=1 SV=1	3	4.382	27659.2	32014.4	11661.4	110888	144028	76363.3	0.0372439	PABPC4
P22234	Bifunctional phosphoribosylaminoimidazole carboxylase/phosphoribosylaminoimidazole succinocarboxamide synthetase OS=Homo sapiens OX=9606 GN=PAICS PE=1 SV=3	3	9.883	31384.2	26547	33744.6	385212	593972	518149	0.0164428	PAICS
Q9NVD7	Alpha-parvin OS=Homo sapiens OX=9606 GN=PARVA PE=1 SV=1	2	2.044	61928.1	26442.2	15773.8	54055.9	67876.1	38468.1	0.327223	PARVA
Q15365	Poly(rC)-binding protein 1 OS=Homo sapiens OX=9606 GN=PCBP1 PE=1 SV=2	4	11.335	93985.2	40614.8	22130.4	404526	492435	333258	0.00706327	PCBP1
P12004	Proliferating cell nuclear antigen OS=Homo sapiens OX=9606 GN=PCNA PE=1 SV=1	3	3.78	70400.5	10853.5	18124.7	193084	351147	239764	0.0268263	PCNA
Q15113	Procollagen C-endopeptidase enhancer 1 OS=Homo sapiens OX=9606 GN=PCOLCE PE=1 SV=2	4	2.108	3.15306e+06	1.31588e+06	982452	6.78609e+06	4.36854e+06	2.65738e+06	0.131238	PCOLCE
Q8WUM4	Programmed cell death 6-interacting protein OS=Homo sapiens OX=9606 GN=PDCD6IP PE=1 SV=1	4	10.69	127821	15267.7	22285.4	352084	457456	260151	0.0160838	PDCD6IP
Q5JPU2	Pyruvate dehydrogenase E1 component subunit alpha OS=Homo sapiens OX=9606 GN=PDHA1 PE=1 SV=2	2	6.789	15397.6	5478.64	10290.4	69865.9	91852	66869.3	0.00780718	PDHA1
A0A8I5KT88	Protein disulfide-isomerase OS=Homo sapiens OX=9606 GN=PDIA3 PE=1 SV=1	8	8.017	188198	232031	148055	1.37036e+06	1.53813e+06	1.55906e+06	0.000573192	PDIA3
C9JMN9	Protein disulfide-isomerase OS=Homo sapiens OX=9606 GN=PDIA4 PE=1 SV=2	4	16.272	31968.1	6318.07	20205.6	209592	320988	305763	0.0144544	PDIA4
Q15084	Protein disulfide-isomerase A6 OS=Homo sapiens OX=9606 GN=PDIA6 PE=1 SV=1	6	13.921	28920.3	30007.8	32165.2	381667	461529	461649	0.00426772	PDIA6
P30086	Phosphatidylethanolamine-binding protein 1 OS=Homo sapiens OX=9606 GN=PEBP1 PE=1 SV=3	2	5.072	39350.1	19013.9	7259.42	54957.6	113040	96751.1	0.0415858	PEBP1
A0A494C165	Peptidase D OS=Homo sapiens OX=9606 GN=PEPD PE=1 SV=2	2	2.79	30902.6	24427.9	11074.9	37631	75376.9	73588.3	0.0640506	PEPD
P07737	Profilin-1 OS=Homo sapiens OX=9606 GN=PFN1 PE=1 SV=2	3	5.423	15826.1	35064.8	18381.2	181559	62405.6	891556	0.303343	PFN1
P18669	Phosphoglycerate mutase 1 OS=Homo sapiens OX=9606 GN=PGAM1 PE=1 SV=2	3	32.626	265817	19524.5	46589.7	539968	1.64139e+06	1369752	0.0764868	PGAM1
P52209	6-phosphogluconate dehydrogenase, decarboxylating OS=Homo sapiens OX=9606 GN=PGD PE=1 SV=3	2	9.257	36761.5	19487.7	15735.5	159305	354344	195051	0.069724	PGD
P00558	Phosphoglycerate kinase 1 OS=Homo sapiens OX=9606 GN=PGK1 PE=1 SV=3	15	7.245	2.04837e+06	422853	388240	3.44889e+06	5.56767e+06	4.34268e+06	0.0134906	PGK1
A0A3B3ITK7	Phosphoglucomutase 1 OS=Homo sapiens OX=9606 GN=PGM1 PE=1 SV=1	4	10.523	212117	64393.5	34450.2	246929	760477	270285	0.186227	PGM1
P35232	Prohibitin 1 OS=Homo sapiens OX=9606 GN=PHB1 PE=1 SV=1	5	21.23	92303.1	34056.6	58938.9	1.05905e+06	915721	1.13385e+06	0.00263275	PHB1
Q99623	Prohibitin-2 OS=Homo sapiens OX=9606 GN=PHB2 PE=1 SV=2	4	12.596	55938.9	45666.6	39421.3	568136	546672	480809	0.00223978	PHB2
P01833	Polymeric immunoglobulin receptor OS=Homo sapiens OX=9606 GN=PIGR PE=1 SV=4	2	3.31	13126.3	12205.7	10244.7	376136	17788.6	29002.9	0.386839	PIGR
Q15149	Plectin OS=Homo sapiens OX=9606 GN=PLEC PE=1 SV=3	50	8.455	1.90751e+06	955803	494533	6.82878e+06	8.97258e+06	6.00454e+06	0.00949813	PLEC
O60664	Perilipin-3 OS=Homo sapiens OX=9606 GN=PLIN3 PE=1 SV=3	2	8.433	13730.8	29523.2	30338.1	183161	284189	178019	0.0288665	PLIN3
P13797	Plastin-3 OS=Homo sapiens OX=9606 GN=PLS3 PE=1 SV=4	5	4.134	59936.4	82906.2	51437.3	234026	430401	198686	0.0881399	PLS3
Q15181	Inorganic pyrophosphatase OS=Homo sapiens OX=9606 GN=PPA1 PE=1 SV=2	2	6.326	45344.5	14430	25354.6	144877	249642	176166	0.0271395	PPA1
P62937	Peptidyl-prolyl cis-trans isomerase A OS=Homo sapiens OX=9606 GN=PPIA PE=1 SV=2	2	4.93	9449.13	58094.5	76205.8	209582	88905.8	712322	0.268519	PPIA
P23284	Peptidyl-prolyl cis-trans isomerase B OS=Homo sapiens OX=9606 GN=PPIB PE=1 SV=2	4	16.022	61445.5	51340.6	122538	1.23709e+06	1.47676e+06	926490	0.0175875	PPIB
P62136	Serine/threonine-protein phosphatase PP1-alpha catalytic subunit OS=Homo sapiens OX=9606 GN=PPP1CA PE=1 SV=1	2	2.473	45670.9	17429	17900.1	64078.9	67629.5	35602.1	0.105569	PPP1CA
A0A8V8TRB3	Serine/threonine-protein phosphatase OS=Homo sapiens OX=9606 GN=PPP2CA PE=1 SV=1	2	2.369	28443.9	17826.2	6371.44	40478.1	66928.8	42224.8	0.0427573	PPP2CA
Q06830	Peroxiredoxin-1 OS=Homo sapiens OX=9606 GN=PRDX1 PE=1 SV=1	5	6.133	1.52748e+06	91170.3	517752	2.42059e+06	3.89824e+06	3.29319e+06	0.01458	PRDX1
P32119	Peroxiredoxin-2 OS=Homo sapiens OX=9606 GN=PRDX2 PE=1 SV=5	2	10.847	318210	45896.1	69870.1	430884	611007	542012	0.0278749	PRDX2
P30048	Thioredoxin-dependent peroxide reductase, mitochondrial OS=Homo sapiens OX=9606 GN=PRDX3 PE=1 SV=3	2	15.222	35861.3	21373.5	14394.2	305652	291389	261902	0.000427028	PRDX3
P30041	Peroxiredoxin-6 OS=Homo sapiens OX=9606 GN=PRDX6 PE=1 SV=3	3	7.376	134648	26185.7	43852.4	345220	445509	486576	0.00313205	PRDX6
P25786	Proteasome subunit alpha type-1 OS=Homo sapiens OX=9606 GN=PSMA1 PE=1 SV=1	2	4.482	139309	73942.1	15627.9	174248	337853	321439	0.0392563	PSMA1
P25789	Proteasome subunit alpha type-4 OS=Homo sapiens OX=9606 GN=PSMA4 PE=1 SV=1	2	13.179	42889.1	25488.2	17724.4	234451	475166	301508	0.048705	PSMA4
P28066	Proteasome subunit alpha type-5 OS=Homo sapiens OX=9606 GN=PSMA5 PE=1 SV=3	2	8.249	66378.1	19422.4	23981.8	123543	492062	269565	0.13475	PSMA5
Q8TAA3	Proteasome subunit alpha-type 8 OS=Homo sapiens OX=9606 GN=PSMA8 PE=2 SV=3	2	6.284	100878	48516.2	38737.9	306612	312129	260566	0.000910391	PSMA8
O00231	26S proteasome non-ATPase regulatory subunit 11 OS=Homo sapiens OX=9606 GN=PSMD11 PE=1 SV=3	2	2.857	49461.3	13729.8	24300.6	107439	165360	85207.4	0.0465693	PSMD11
Q9UNM6	26S proteasome non-ATPase regulatory subunit 13 OS=Homo sapiens OX=9606 GN=PSMD13 PE=1 SV=2	2	7.986	55127.8	17253.3	16673.7	149933	224672	185805	0.00648488	PSMD13
Q13200	26S proteasome non-ATPase regulatory subunit 2 OS=Homo sapiens OX=9606 GN=PSMD2 PE=1 SV=3	3	3.993	163071	51088.3	66502.8	268523	458470	284531	0.0365327	PSMD2
A0A0U1RRM4	Polypyrimidine tract-binding protein 1 OS=Homo sapiens OX=9606 GN=PTBP1 PE=1 SV=1	3	19.806	25771	11215.5	18900.8	244219	509714	435725	0.040786	PTBP1
P18031	Tyrosine-protein phosphatase non-receptor type 1 OS=Homo sapiens OX=9606 GN=PTPN1 PE=1 SV=1	2	4.992	10457.5	7580.09	6947.8	39907.3	52203.8	34086	0.0206788	PTPN1
Q15907	Ras-related protein Rab-11B OS=Homo sapiens OX=9606 GN=RAB11B PE=1 SV=4	6	17.249	139323	50163.6	52384.5	1.11286e+06	1.05212e+06	951839	0.000212234	RAB11B
P61106	Ras-related protein Rab-14 OS=Homo sapiens OX=9606 GN=RAB14 PE=1 SV=4	2	4.051	19092.8	11039.9	25258.7	87532.2	72981.9	56595.9	0.0141263	RAB14
P62820	Ras-related protein Rab-1A OS=Homo sapiens OX=9606 GN=RAB1A PE=1 SV=3	2	3.255	16552.5	8079.33	3308.97	26039.6	26299.9	27090.5	0.0464829	RAB1A
P61019	Ras-related protein Rab-2A OS=Homo sapiens OX=9606 GN=RAB2A PE=1 SV=1	3	4.921	92397.2	29865.4	20966.8	188547	171643	133718	0.0164666	RAB2A
P51148	Ras-related protein Rab-5C OS=Homo sapiens OX=9606 GN=RAB5C PE=1 SV=2	2	4.516	38114.9	29579.4	11909.4	133297	141578	91860.8	0.012017	RAB5C
P20340	Ras-related protein Rab-6A OS=Homo sapiens OX=9606 GN=RAB6A PE=1 SV=3	2	26.448	3996.87	6222.2	13740.4	168573	164562	148758	0.000234671	RAB6A
A0A6Q8PH84	RAB7A, member RAS oncogene family OS=Homo sapiens OX=9606 GN=RAB7A PE=1 SV=1	4	6.198	55861.5	51115.2	26321.6	361622	324947	200871	0.0317523	RAB7A
A0A994J6T1	Rac family small GTPase 1 OS=Homo sapiens OX=9606 GN=RAC1 PE=1 SV=1	2	11.196	9743.91	22936.6	28158.9	229356	159598	223194	0.0108483	RAC1
P63244	Small ribosomal subunit protein RACK1 OS=Homo sapiens OX=9606 GN=RACK1 PE=1 SV=3	5	4.167	101411	100931	82805.5	475970	811221	657050	0.0289293	RACK1
B5MDF5	GTP-binding nuclear protein Ran OS=Homo sapiens OX=9606 GN=RAN PE=1 SV=1	5	3.322	690069	577290	980949	2.26536e+06	2.7619e+06	2.38894e+06	0.00103819	RAN
P54136	Arginine--tRNA ligase, cytoplasmic OS=Homo sapiens OX=9606 GN=RARS1 PE=1 SV=2	2	2.765	7343.4	16668.5	2527.39	20301.7	35738.4	18451.8	0.0855016	RARS1
Q09028	Histone-binding protein RBBP4 OS=Homo sapiens OX=9606 GN=RBBP4 PE=1 SV=3	3	11.655	25116.5	12078.9	22880.2	169568	273748	209314	0.0212654	RBBP4
P38159	RNA-binding motif protein, X chromosome OS=Homo sapiens OX=9606 GN=RBMX PE=1 SV=3	3	7.294	17912.1	28211.5	18027.9	196692	312305	139383	0.0613051	RBMX
P13489	Ribonuclease inhibitor OS=Homo sapiens OX=9606 GN=RNH1 PE=1 SV=2	3	12.245	19671.8	16004.4	16879.2	222512	357963	250035	0.024409	RNH1
P62913	Large ribosomal subunit protein uL5 OS=Homo sapiens OX=9606 GN=RPL11 PE=1 SV=2	3	31.17	74198	28601.9	22345.7	652478	1.18479e+06	935246	0.0278986	RPL11
P30050	Large ribosomal subunit protein uL11 OS=Homo sapiens OX=9606 GN=RPL12 PE=1 SV=1	2	4.092	147299	128556	206777	565649	694105	505974	0.0080982	RPL12
J3QQ67	Ribosomal protein L18 (Fragment) OS=Homo sapiens OX=9606 GN=RPL18 PE=1 SV=1	3	6.536	78131.9	25983.7	19364.5	232590	61925.5	170612	0.137904	RPL18
P35268	Large ribosomal subunit protein eL22 OS=Homo sapiens OX=9606 GN=RPL22 PE=1 SV=2	3	2.702	3702.21	5802.42	14102.6	10004.3	10057.3	47475.6	0.361765	RPL22
P83731	Large ribosomal subunit protein eL24 OS=Homo sapiens OX=9606 GN=RPL24 PE=1 SV=1	3	16.795	30504.4	22516	33564	324210	307047	286818	0.000661333	RPL24
P61353	Large ribosomal subunit protein eL27 OS=Homo sapiens OX=9606 GN=RPL27 PE=1 SV=2	2	11.891	20984.4	40921.5	24924.6	230877	378051	529659	0.0548675	RPL27
P46776	Large ribosomal subunit protein uL15 OS=Homo sapiens OX=9606 GN=RPL27A PE=1 SV=2	2	9.517	93594.5	2356.27	33504	282577	349872	318860	0.00170968	RPL27A
P18124	Large ribosomal subunit protein uL30 OS=Homo sapiens OX=9606 GN=RPL7 PE=1 SV=1	2	2.265	134520	11411.1	70094.9	385799	337961	350304	0.00768346	RPL7
P62424	Large ribosomal subunit protein eL8 OS=Homo sapiens OX=9606 GN=RPL7A PE=1 SV=2	4	8.577	34666.7	41576.2	48558.3	462692	453213	389684	0.00266882	RPL7A
P62917	Large ribosomal subunit protein uL2 OS=Homo sapiens OX=9606 GN=RPL8 PE=1 SV=2	3	7.817	401294	212532	183442	1.01733e+06	1.78765e+06	1.35095e+06	0.028831	RPL8
P05388	Large ribosomal subunit protein uL10 OS=Homo sapiens OX=9606 GN=RPLP0 PE=1 SV=1	2	12.137	34877.4	17553.7	20287.2	267512	411137	316283	0.0170322	RPLP0
P04843	Dolichyl-diphosphooligosaccharide--protein glycosyltransferase subunit 1 OS=Homo sapiens OX=9606 GN=RPN1 PE=1 SV=1	5	10.123	38377.7	26130.7	32180	443678	407522	241908	0.0328806	RPN1
P46783	Small ribosomal subunit protein eS10 OS=Homo sapiens OX=9606 GN=RPS10 PE=1 SV=1	2	3.75	23474	22824.5	16764	137122	115392	106894	0.00591454	RPS10
P62280	Small ribosomal subunit protein uS17 OS=Homo sapiens OX=9606 GN=RPS11 PE=1 SV=3	3	11.497	43939.4	55544.2	41230.7	478033	501796	584703	0.004044	RPS11
P62277	Small ribosomal subunit protein uS15 OS=Homo sapiens OX=9606 GN=RPS13 PE=1 SV=2	2	7.093	81222.6	93970.5	41377.9	319693	399846	603657	0.044532	RPS13
P62263	Small ribosomal subunit protein uS11 OS=Homo sapiens OX=9606 GN=RPS14 PE=1 SV=3	2	5.895	1949.23	8255.25	11138.8	48661.8	39979.7	62471	0.0123218	RPS14
P62249	Small ribosomal subunit protein uS9 OS=Homo sapiens OX=9606 GN=RPS16 PE=1 SV=2	3	4.83	99263.7	76959.5	46136.8	236698	279931	492895	0.0752374	RPS16
P62269	Small ribosomal subunit protein uS13 OS=Homo sapiens OX=9606 GN=RPS18 PE=1 SV=3	3	5.862	42710.7	40851.6	39426.5	124107	187670	397739	0.141753	RPS18
P15880	Small ribosomal subunit protein uS5 OS=Homo sapiens OX=9606 GN=RPS2 PE=1 SV=2	2	7.359	56373.8	16273.1	33993.7	213044	137923	260112	0.0320006	RPS2
P62979	Ubiquitin-ribosomal protein eS31 fusion protein OS=Homo sapiens OX=9606 GN=RPS27A PE=1 SV=2	4	10.461	1.55768e+06	658987	439416	5.32192e+06	7.36334e+06	5.72482e+06	0.00459244	RPS27A
P23396	Small ribosomal subunit protein uS3 OS=Homo sapiens OX=9606 GN=RPS3 PE=1 SV=2	5	8.122	154547	73234.7	102213	1.00493e+06	1.49587e+06	1.14404e+06	0.0151132	RPS3
P62701	Small ribosomal subunit protein eS4, X isoform OS=Homo sapiens OX=9606 GN=RPS4X PE=1 SV=2	5	11.53	518324	132369	140165	1.76428e+06	1.98729e+06	1.87367e+06	0.00158607	RPS4X
M0R0R2	Ribosomal protein S5 OS=Homo sapiens OX=9606 GN=RPS5 PE=1 SV=1	2	3.22	17550.1	24827.9	17218.6	67045.5	86390.4	44508.9	0.0571915	RPS5
P62241	Small ribosomal subunit protein eS8 OS=Homo sapiens OX=9606 GN=RPS8 PE=1 SV=2	5	2.926	277968	46724.8	92242.1	506016	501359	537523	0.0309132	RPS8
P46781	Small ribosomal subunit protein uS4 OS=Homo sapiens OX=9606 GN=RPS9 PE=1 SV=3	5	4.046	104213	80510.6	148022	535231	460985	716649	0.0205906	RPS9
A0A8V8TLA4	40S ribosomal protein SA OS=Homo sapiens OX=9606 GN=RPSA PE=1 SV=1	5	5.625	608276	149597	181133	1.49643e+06	2.31833e+06	1.58678e+06	0.0137137	RPSA
Q9P2E9	Ribosome-binding protein 1 OS=Homo sapiens OX=9606 GN=RRBP1 PE=1 SV=5	2	2.22	44929.6	38749.5	36186	88728	99741.1	56346.7	0.0801556	RRBP1
Q9NQC3	Reticulon-4 OS=Homo sapiens OX=9606 GN=RTN4 PE=1 SV=2	3	34.801	35955.4	41429.5	23183.8	933798	1.19684e+06	800425	0.0147405	RTN4
Q5T5C7	serine--tRNA ligase OS=Homo sapiens OX=9606 GN=SARS1 PE=1 SV=1	3	5.775	8257.48	15181.9	21375.4	78407.2	117514	82543.7	0.0175216	SARS1
Q8WVM8	Sec1 family domain-containing protein 1 OS=Homo sapiens OX=9606 GN=SCFD1 PE=1 SV=4	2	2.924	1903.11	5600.06	8704.82	16376.5	18763.2	15782	0.0149921	SCFD1
O75396	Vesicle-trafficking protein SEC22b OS=Homo sapiens OX=9606 GN=SEC22B PE=1 SV=5	2	6.482	16750.8	25448.9	11644.4	111451	144615	139677	0.00358734	SEC22B
Q15019	Septin-2 OS=Homo sapiens OX=9606 GN=SEPTIN2 PE=1 SV=1	2	2.514	92359.8	78616.3	44693.1	146185	233827	173356	0.0299777	SEPTIN2
A0A087X1N8	Serpin family B member 6 OS=Homo sapiens OX=9606 GN=SERPINB6 PE=1 SV=1	2	10.402	13083.2	26291.2	14706.8	156244	158988	160747	0.000323865	SERPINB6
P50453	Serpin B9 OS=Homo sapiens OX=9606 GN=SERPINB9 PE=1 SV=1	2	4.438	15972.6	18094.1	30879.9	71053.7	137636	76381.8	0.0692017	SERPINB9
P01008	Antithrombin-III OS=Homo sapiens OX=9606 GN=SERPINC1 PE=1 SV=1	8	3.886	8.8833e+06	7.11927e+06	7.71363e+06	2.89627e+07	3.01384e+07	2.02537e+07	0.0245227	SERPINC1
Q15393	Splicing factor 3B subunit 3 OS=Homo sapiens OX=9606 GN=SF3B3 PE=1 SV=4	2	3.626	7447.84	10535.1	13770.7	38200.2	44260.4	35599.5	0.00126823	SF3B3
A0A8V8TP06	Sidoreflexin OS=Homo sapiens OX=9606 GN=SFXN3 PE=1 SV=1	2	8.512	2618.45	5604.16	11734.1	47701.3	51378.8	42395.7	0.000414708	SFXN3
P34897	Serine hydroxymethyltransferase, mitochondrial OS=Homo sapiens OX=9606 GN=SHMT2 PE=1 SV=3	2	9.97	29085.8	29142.5	13582.2	295214	324416	307959	4.28869e-05	SHMT2
Q00325	Solute carrier family 25 member 3 OS=Homo sapiens OX=9606 GN=SLC25A3 PE=1 SV=2	3	76.761	26765	24810.3	30032.1	2.11406e+06	1.43836e+06	2.07088e+06	0.0136876	SLC25A3
P05141	ADP/ATP translocase 2 OS=Homo sapiens OX=9606 GN=SLC25A5 PE=1 SV=7	3	34.966	255268	38212.3	24904.9	1.62238e+06	1642611	1.78238e+06	0.000154393	SLC25A5
P12236	ADP/ATP translocase 3 OS=Homo sapiens OX=9606 GN=SLC25A6 PE=1 SV=4	2	16.915	11177.8	20763.5	16257.1	351388	269327	331521	0.00614712	SLC25A6
A0A7P0Z4P5	Solute carrier family 3 member 2 OS=Homo sapiens OX=9606 GN=SLC3A2 PE=1 SV=1	5	9.129	57258.7	64593.2	37719.9	573390	619681	343623	0.0319229	SLC3A2
Q7KZF4	Staphylococcal nuclease domain-containing protein 1 OS=Homo sapiens OX=9606 GN=SND1 PE=1 SV=1	4	2.362	37163.9	63290.3	71770	141754	179825	157980	0.00253652	SND1
A0A994J6W3	Spectrin alpha, non-erythrocytic 1 OS=Homo sapiens OX=9606 GN=SPTAN1 PE=1 SV=1	7	6.112	37383.1	49507	31762.8	914791	871652	901071	2.78412e-05	SPTAN1
A0A087WUZ3	Spectrin beta chain OS=Homo sapiens OX=9606 GN=SPTBN1 PE=1 SV=1	3	2.293	21148.5	14591.6	13753.1	33461.6	49305.6	19021.1	0.177927	SPTBN1
J3KTL2	Serine/arginine-rich splicing factor 1 OS=Homo sapiens OX=9606 GN=SRSF1 PE=1 SV=1	2	6.308	20036.3	7106.91	22032	67853.6	138987	68442.7	0.0805067	SRSF1
P31948	Stress-induced-phosphoprotein 1 OS=Homo sapiens OX=9606 GN=STIP1 PE=1 SV=1	2	10.762	14225.7	20841	15351.3	153095	258840	163855	0.0344758	STIP1
P16949	Stathmin OS=Homo sapiens OX=9606 GN=STMN1 PE=1 SV=3	2	6.377	15696.1	30152	13026.2	77344.3	164185	161202	0.0521399	STMN1
Q9Y5B9	FACT complex subunit SPT16 OS=Homo sapiens OX=9606 GN=SUPT16H PE=1 SV=1	2	2.784	16234.8	19509	16858.7	19999.9	85010.1	27193.3	0.326137	SUPT16H
O60506	Heterogeneous nuclear ribonucleoprotein Q OS=Homo sapiens OX=9606 GN=SYNCRIP PE=1 SV=2	3	3.384	66329.4	66262.6	106920	282036	488288	287014	0.0519617	SYNCRIP
P37802	Transgelin-2 OS=Homo sapiens OX=9606 GN=TAGLN2 PE=1 SV=3	4	28.058	96790.8	29167.3	43894.9	881495	1.4603e+06	1.31376e+06	0.0204305	TAGLN2
P37837	Transaldolase OS=Homo sapiens OX=9606 GN=TALDO1 PE=1 SV=2	4	10.576	102943	27147.6	35678.7	314121	764409	663484	0.0573132	TALDO1
P26639	Threonine--tRNA ligase 1, cytoplasmic OS=Homo sapiens OX=9606 GN=TARS1 PE=1 SV=3	3	7.19	83191.3	27096.3	29389.7	181194	349679	255406	0.034746	TARS1
P17987	T-complex protein 1 subunit alpha OS=Homo sapiens OX=9606 GN=TCP1 PE=1 SV=1	5	4.426	151849	76733.9	68630.4	334865	554792	333359	0.0399064	TCP1
A0A8V8TLM6	Transferrin receptor protein 1 OS=Homo sapiens OX=9606 GN=TFRC PE=1 SV=1	5	10.235	69924.8	40401.4	33615.4	517977	636278	488526	0.00566271	TFRC
P21980	Protein-glutamine gamma-glutamyltransferase 2 OS=Homo sapiens OX=9606 GN=TGM2 PE=1 SV=2	7	5.333	1.27733e+06	167235	427584	1.99946e+06	2.40759e+06	1.9441e+06	0.0316095	TGM2
O43615	Mitochondrial import inner membrane translocase subunit TIM44 OS=Homo sapiens OX=9606 GN=TIMM44 PE=1 SV=2	2	3.385	17634.9	18812.9	23228	41649.6	77841.1	64605.3	0.0559181	TIMM44
P29401	Transketolase OS=Homo sapiens OX=9606 GN=TKT PE=1 SV=3	11	23.286	495763	75698.8	80620.7	1.42678e+06	3.80281e+06	2.39384e+06	0.0726128	TKT
Q9Y490	Talin-1 OS=Homo sapiens OX=9606 GN=TLN1 PE=1 SV=3	18	3.533	1.22898e+06	135860	149253	1.18746e+06	1.5185e+06	857345	0.192855	TLN1
P42167	Lamina-associated polypeptide 2, isoforms beta/gamma OS=Homo sapiens OX=9606 GN=TMPO PE=1 SV=2	2	5.917	17784.7	33323.2	15121.5	101577	180112	95162.5	0.0576379	TMPO
P60174	Triosephosphate isomerase OS=Homo sapiens OX=9606 GN=TPI1 PE=1 SV=4	9	3.788	960392	81272.5	310333	1.09825e+06	1.9167e+06	1.63628e+06	0.0371295	TPI1
A0A087WWU8	Tropomyosin 3 OS=Homo sapiens OX=9606 GN=TPM3 PE=1 SV=1	4	15.526	135878	22201.5	56227.2	761942	1.17569e+06	914819	0.0132748	TPM3
P68363	Tubulin alpha-1B chain OS=Homo sapiens OX=9606 GN=TUBA1B PE=1 SV=1	4	3.726	2.22614e+06	1.12483e+06	808113	4.07667e+06	5.91249e+06	3.82383e+06	0.0201597	TUBA1B
P07437	Tubulin beta chain OS=Homo sapiens OX=9606 GN=TUBB PE=1 SV=2	3	5.452	1.86627e+06	871842	522145	4.32194e+06	6.41422e+06	3.86098e+06	0.0236897	TUBB
Q9H4B7	Tubulin beta-1 chain OS=Homo sapiens OX=9606 GN=TUBB1 PE=1 SV=1	3	2.513	223870	46260	41671.1	246025	253412	155758	0.188887	TUBB1
P68371	Tubulin beta-4B chain OS=Homo sapiens OX=9606 GN=TUBB4B PE=1 SV=1	4	3.484	634443	420914	281321	1.78663e+06	2.5091e+06	1.58674e+06	0.0220562	TUBB4B
P49411	Elongation factor Tu, mitochondrial OS=Homo sapiens OX=9606 GN=TUFM PE=1 SV=3	2	6.615	11631	6888.29	4812.63	56012.9	45946.7	31837.9	0.0268526	TUFM
P22314	Ubiquitin-like modifier-activating enzyme 1 OS=Homo sapiens OX=9606 GN=UBA1 PE=1 SV=3	8	4.149	394372	156934	81872	619003	1.01494e+06	654545	0.0283148	UBA1
P54578	Ubiquitin carboxyl-terminal hydrolase 14 OS=Homo sapiens OX=9606 GN=USP14 PE=1 SV=3	2	5.169	14031.6	8785.04	15764.4	69807.3	81492.6	59501	0.00710482	USP14
P26640	Valine--tRNA ligase OS=Homo sapiens OX=9606 GN=VARS1 PE=1 SV=4	2	2.358	10412.6	3611.68	11947.4	20611.4	28177	15318.1	0.0556215	VARS1
P18206	Vinculin OS=Homo sapiens OX=9606 GN=VCL PE=1 SV=4	9	8.125	394796	54342.4	70825	608649	1.07675e+06	568879	0.049962	VCL
P55072	Transitional endoplasmic reticulum ATPase OS=Homo sapiens OX=9606 GN=VCP PE=1 SV=4	11	3.85	673864	273392	261230	1.18526e+06	2.11385e+06	1.35978e+06	0.0385107	VCP
P21796	Voltage-dependent anion-selective channel protein 1 OS=Homo sapiens OX=9606 GN=VDAC1 PE=1 SV=2	4	31.72	74072.9	33700.6	43395.2	1.31862e+06	1.58541e+06	1.30624e+06	0.00396062	VDAC1
P45880	Voltage-dependent anion-selective channel protein 2 OS=Homo sapiens OX=9606 GN=VDAC2 PE=1 SV=2	6	17.625	158133	56056	54612.6	1.2755e+06	1.2937e+06	1.10566e+06	0.000345917	VDAC2
Q9Y277	Voltage-dependent anion-selective channel protein 3 OS=Homo sapiens OX=9606 GN=VDAC3 PE=1 SV=1	2	21.216	5209.42	20774.3	12711.8	200867	143737	137118	0.0147842	VDAC3
P08670	Vimentin OS=Homo sapiens OX=9606 GN=VIM PE=1 SV=4	36	7.795	1.5115e+07	1.11985e+07	5.17908e+06	9.40104e+07	8.95242e+07	6.00003e+07	0.0166235	VIM
Q96QK1	Vacuolar protein sorting-associated protein 35 OS=Homo sapiens OX=9606 GN=VPS35 PE=1 SV=2	2	2.417	66608.9	133374	35954.1	124360	178355	119484	0.156638	VPS35
A0A8V8TP22	WD repeat domain 1 OS=Homo sapiens OX=9606 GN=WDR1 PE=1 SV=1	5	10.381	711465	119788	92082.5	1.05918e+06	1.82777e+06	1.1562e+06	0.0312921	WDR1
P13010	X-ray repair cross-complementing protein 5 OS=Homo sapiens OX=9606 GN=XRCC5 PE=1 SV=3	2	8.897	21020	20952.2	27476.1	208966	363722	189183	0.0524739	XRCC5
P12956	X-ray repair cross-complementing protein 6 OS=Homo sapiens OX=9606 GN=XRCC6 PE=1 SV=2	3	16.809	50626.6	13085.1	24652.2	230417	544920	342975	0.0629236	XRCC6
P62258	14-3-3 protein epsilon OS=Homo sapiens OX=9606 GN=YWHAE PE=1 SV=1	4	3.934	600493	854165	394777	1.99568e+06	2.8798e+06	2.15653e+06	0.0116473	YWHAE
P61981	14-3-3 protein gamma OS=Homo sapiens OX=9606 GN=YWHAG PE=1 SV=2	2	6.88	62223.9	36908.9	56837.1	197405	367936	277699	0.0404187	YWHAG
E7EX29	Tyrosine 3-monooxygenase/tryptophan 5-monooxygenase activation protein zeta (Fragment) OS=Homo sapiens OX=9606 GN=YWHAZ PE=1 SV=1	4	8.982	702306	542963	309255	3.18868e+06	5.41962e+06	3.7613e+06	0.0297692	YWHAZ
