## Supplementary material for "Cancer cells transfer invasive properties through microRNAs contained in collagen-tracks": Table S2

### Sheet: Feuil1
Table S2
Names	Number of proteins	Proteins
Exosomes Migrasomes Collagen-tracks	6	SLC3A2 ATP1A1 MYOF ITGB1 TFRC BSG
Exosomes	16	RAB2A RAC1 MSN ARF6 ITGA3 MYO1C RAB14 RPS27A EZR RAB5C EHD1 PDCD6IP DDR1 SERPINC1 RAB11B RAB7A
Collagen-tracks
Migrasomes Collagen-tracks	17	ERP29 DDOST PDIA3 HSPA5 HYOU1 HSP90B1 ERP44 GANAB PDIA6 CALR CANX P4HB PPIB VDAC1 PDIA4 VDAC2 CKAP4
Exosomes	36	ITGA5 ENG PTTG1IP GGT1 EMB CR1L SLC12A4 MFGE8 SDCBP POSTN LNPEP GNAS ATP1B1 CD82 CLU ATP11C THBS1 APOB ITGA1 HTRA1 PLXNB2 FN1 ECE1 TSPAN6 COL6A2 PTGFRN ITGAV VANGL1 PDGFRA NPTN RT1 COL6A1 ABCB1B LGR4 ATP1B3 PLSCR3
Migrasomes
Collagen-tracks	177	ACTN4 RPS11 PSMA4 PDHA1 RTN4 SLC25A3 ESYT1 GLUD1 ANXA1 EEF2 PRDX3 DDX5 RPLP0 PTPN1 YWHAG NIBAN2 LMNB1 RACK1 RPL7A UBA1 NAMPT PRDX6 TGM2 PSMA1 ANXA3 HNRNPA2B1 RPS10 ALDOC GARS1 CAPNS1 TAGLN2 HSPA9 EEF1D RAB6A EIF4A1 USP14 TPI1 SLC25A5 WDR1 YWHAE TPM3 HSPD1 RPL12 SERPINB6 TUBB CFL1 H7C0C1 PABPC4 HNRNPM NPM1 GPI PSMD11 CCT8 ERO1A RPS4X SND1 BCAP31 RPS3 LDHB MAPRE1 CS PRDX1 STIP1 PLEC MACROH2A1 SLC25…
Exosomes	475	C2CD5 CLMP CD44 NRADD FARP1 CDH3 DLG1 STK24 STK10 FIBP IQGAP3 WASF1 VPS4A MYO1B FAM65A PDCD6 SLC7A6 GPC4 RHOD SLC12A7 ATP9B LZTR1 DTX2 RAP1A ARVCF FAM126A SLC2A5 STXBP2 SH3BP4 PTPRS TNC DOCK9 ITGB1BP1 GNAI3 PHLDA3 IFITM3 UNC5B LAYN PLXNA2 KRIT1 IGSF3 SERINC3 EVC MTMR1 SNX33 NRP1 CDH13 LRRTM4 CHMP2A DNAJA2 CXADR RAB8B ITGA2B GJA1 GNAI2 DIP2A ARL4A FAM129A TAOK3 STK25 LYN SLC39A14 CTNNA1 AIDA BMPR2…
Migrasomes	131	QSOX2 PRCP STT3A PRKCSH BRI3BP NHLRC3 MRPL18 ATP6V0D1 C1R MAN1A1 LMAN2 P4HA2 UGGT1 IKBIP PCOLCE SERPINF1 PSAP FAHD1 EXT2 SCPEP1 SERPINE2 LOXL2 NUCB2 COL1A1 LRP1 ADAMTS1 ALDH3A2 TPP1 NPC2 EMC10 SLC15A4 CALU TOR3A CRELD2 TMEM43 RGD1309079 ERLIN2 OS9 NUCB1 SCARB2 APLP2 ERO1L UXS1 TMEM109 PRDX4 ERAP1 GUSB GLG1 TCIRG1 TECR NOMO1 FUCA1 GLA GRN NEU1 TMED9 NAGA ASAH1 ERLIN1 DNAJC3 KIF14 CANT1 SSR1 TMED10…
