## Supplementary material for "Cancer cells transfer invasive properties through microRNAs contained in collagen-tracks": Table S3

### Sheet: TableS3
ENSEMBL_ID	GeneName	log2FoldChange_colTracks
ENSG00000154734	ADAMTS1	7.51069
ENSG00000136231	IGF2BP3	7.16966
ENSG00000126860	EVI2A	6.99984
ENSG00000123892	RAB38	6.99266
ENSG00000154133	ROBO4	6.74504
ENSG00000170955	CAVIN3	6.711
ENSG00000188641	DPYD	6.66034
ENSG00000157168	NRG1	6.62692
ENSG00000175040	CHST2	6.61544
ENSG00000041982	TNC	6.55154
ENSG00000164692	COL1A2	6.43435
ENSG00000140937	CDH11	6.43117
ENSG00000250786	SNHG18	6.31462
ENSG00000184937	WT1	6.28389
ENSG00000183853	KIRREL1	6.24371
ENSG00000163453	IGFBP7	6.2245
ENSG00000127920	GNG11	6.0978
ENSG00000144810	COL8A1	6.04273
ENSG00000170373	CST1	5.96579
ENSG00000167601	AXL	5.91895
ENSG00000101160	CTSZ	5.90827
ENSG00000122861	PLAU	5.82135
ENSG00000198768	APCDD1L	5.80049
ENSG00000122870	BICC1	5.76393
ENSG00000147065	MSN	5.69836
ENSG00000105974	CAV1	5.66985
ENSG00000136859	ANGPTL2	5.62545
ENSG00000002587	HS3ST1	5.55395
ENSG00000131435	PDLIM4	5.53955
ENSG00000101335	MYL9	5.52502
ENSG00000165323	FAT3	5.49956
ENSG00000221887	HMSD	5.47056
ENSG00000163814	CDCP1	5.46593
ENSG00000185070	FLRT2	5.4273
ENSG00000138675	FGF5	5.42655
ENSG00000077984	CST7	5.37995
ENSG00000173705	SUSD5	5.32112
ENSG00000137273	FOXF2	5.30384
ENSG00000117519	CNN3	5.283
ENSG00000168497	CAVIN2	5.27761
ENSG00000128340	RAC2	5.27501
ENSG00000169554	ZEB2	5.14361
ENSG00000134954	ETS1	5.09993
ENSG00000265190	ANXA8	5.0989
ENSG00000157214	STEAP2	5.07041
ENSG00000028137	TNFRSF1B	5.00924
ENSG00000104368	PLAT	4.97301
ENSG00000173432	SAA1	4.9664
ENSG00000128591	FLNC	4.95558
ENSG00000157227	MMP14	4.95539
ENSG00000163565	IFI16	4.94479
ENSG00000172260	NEGR1	4.91886
ENSG00000165376	CLDN2	4.88634
ENSG00000134871	COL4A2	4.86125
ENSG00000169946	ZFPM2	4.85679
ENSG00000173597	SULT1B1	4.83292
ENSG00000135318	NT5E	4.82829
ENSG00000205362	MT1A	4.77798
ENSG00000187498	COL4A1	4.76481
ENSG00000002079	MYH16	4.73114
ENSG00000134138	MEIS2	4.70278
ENSG00000019549	SNAI2	4.68189
ENSG00000057019	DCBLD2	4.65535
ENSG00000138131	LOXL4	4.63039
ENSG00000117020	AKT3	4.59633
ENSG00000233844	KCNQ5-IT1	4.57444
ENSG00000164161	HHIP	4.5363
ENSG00000026025	VIM	4.53275
ENSG00000174792	ODAPH	4.52806
ENSG00000213626	LBH	4.50449
ENSG00000153292	ADGRF1	4.48265
ENSG00000139278	GLIPR1	4.47283
ENSG00000139329	LUM	4.39659
ENSG00000106366	SERPINE1	4.30565
ENSG00000116157	GPX7	4.27947
ENSG00000119866	BCL11A	4.21757
ENSG00000176697	BDNF	4.21695
ENSG00000117152	RGS4	4.21325
ENSG00000196639	HRH1	4.21267
ENSG00000151388	ADAMTS12	4.20264
ENSG00000196420	S100A5	4.13265
ENSG00000162614	NEXN	4.1254
ENSG00000182752	PAPPA	4.12093
ENSG00000144642	RBMS3	4.11008
ENSG00000170961	HAS2	4.05185
ENSG00000074047	GLI2	4.01501
ENSG00000101670	LIPG	3.9931
ENSG00000078098	FAP	3.99006
ENSG00000196139	AKR1C3	3.96527
ENSG00000163359	COL6A3	3.96444
ENSG00000163430	FSTL1	3.95532
ENSG00000166741	NNMT	3.95288
ENSG00000163661	PTX3	3.92999
ENSG00000058085	LAMC2	3.88922
ENSG00000179242	CDH4	3.85352
ENSG00000113578	FGF1	3.84762
ENSG00000105928	GSDME	3.8399
ENSG00000134531	EMP1	3.82087
ENSG00000127863	TNFRSF19	3.8161
ENSG00000198959	TGM2	3.806
ENSG00000183691	NOG	3.80105
ENSG00000117525	F3	3.76572
ENSG00000135046	ANXA1	3.76338
ENSG00000143167	GPA33	3.76181
ENSG00000122862	SRGN	3.72354
ENSG00000204531	POU5F1	3.70878
ENSG00000196878	LAMB3	3.6993
ENSG00000104332	SFRP1	3.63611
ENSG00000164520	RAET1E	3.61149
ENSG00000115363	EVA1A	3.60439
ENSG00000164379	FOXQ1	3.58351
ENSG00000142910	TINAGL1	3.5101
ENSG00000198796	ALPK2	3.50717
ENSG00000135074	ADAM19	3.4951
ENSG00000113083	LOX	3.48336
ENSG00000148516	ZEB1	3.47343
ENSG00000115414	FN1	3.45377
ENSG00000065618	COL17A1	3.42281
ENSG00000156510	HKDC1	3.39102
ENSG00000259207	ITGB3	3.38288
ENSG00000153823	PID1	3.38224
ENSG00000197467	COL13A1	3.37894
ENSG00000105825	TFPI2	3.36759
ENSG00000134775	FHOD3	3.36446
ENSG00000118523	CCN2	3.34147
ENSG00000188015	S100A3	3.33508
ENSG00000166147	FBN1	3.33396
ENSG00000206538	VGLL3	3.32846
ENSG00000175592	FOSL1	3.31492
ENSG00000122786	CALD1	3.29754
ENSG00000134516	DOCK2	3.21298
ENSG00000166592	RRAD	3.19316
ENSG00000162576	MXRA8	3.18122
ENSG00000139178	C1RL	3.15925
ENSG00000104219	ZDHHC2	3.13689
ENSG00000170801	HTRA3	3.13323
ENSG00000089327	FXYD5	3.12473
ENSG00000196611	MMP1	3.1012
ENSG00000170558	CDH2	3.01295
ENSG00000000971	CFH	2.98357
ENSG00000162909	CAPN2	2.97901
ENSG00000148848	ADAM12	2.97621
ENSG00000198121	LPAR1	2.95328
ENSG00000182578	CSF1R	2.95012
ENSG00000225684	FAM225B	2.947
ENSG00000120708	TGFBI	2.94428
ENSG00000091986	CCDC80	2.93754
ENSG00000143867	OSR1	2.93439
ENSG00000169067	ACTBL2	2.916
ENSG00000118257	NRP2	2.90932
ENSG00000146648	EGFR	2.90803
ENSG00000177409	SAMD9L	2.89441
ENSG00000170214	ADRA1B	2.84946
ENSG00000131016	AKAP12	2.82161
ENSG00000164176	EDIL3	2.77011
ENSG00000135842	NIBAN1	2.76656
ENSG00000261371	PECAM1	2.72037
ENSG00000081041	CXCL2	2.71993
ENSG00000149948	HMGA2	2.71855
ENSG00000101384	JAG1	2.68918
ENSG00000145431	PDGFC	2.68585
ENSG00000050165	DKK3	2.68457
ENSG00000185585	OLFML2A	2.67166
ENSG00000158125	XDH	2.63349
ENSG00000128510	CPA4	2.60772
ENSG00000116701	NCF2	2.55794
ENSG00000154127	UBASH3B	2.53922
ENSG00000165029	ABCA1	2.53722
ENSG00000127955	GNAI1	2.53461
ENSG00000142227	EMP3	2.49522
ENSG00000171951	SCG2	2.47163
ENSG00000156463	SH3RF2	2.40422
ENSG00000105877	DNAH11	2.37328
ENSG00000168386	FILIP1L	2.36978
ENSG00000059804	SLC2A3	2.33051
ENSG00000175832	ETV4	2.32341
ENSG00000122863	CHST3	2.30929
ENSG00000196754	S100A2	2.30099
ENSG00000073756	PTGS2	2.29676
ENSG00000147509	RGS20	2.29513
ENSG00000150630	VEGFC	2.2832
ENSG00000138623	SEMA7A	2.28302
ENSG00000071967	CYBRD1	2.26612
ENSG00000004799	PDK4	2.25747
ENSG00000101955	SRPX	2.25664
ENSG00000144063	MALL	2.23635
ENSG00000157551	KCNJ15	2.23074
ENSG00000148677	ANKRD1	2.21301
ENSG00000240694	PNMA2	2.21037
ENSG00000184371	CSF1	2.19847
ENSG00000166922	SCG5	2.15136
ENSG00000197859	ADAMTSL2	2.14534
ENSG00000249992	TMEM158	2.13124
ENSG00000143369	ECM1	2.12478
ENSG00000090530	P3H2	2.11874
ENSG00000163513	TGFBR2	2.10777
ENSG00000091409	ITGA6	2.09122
ENSG00000168994	PXDC1	2.06336
ENSG00000113721	PDGFRB	1.98448
ENSG00000107249	GLIS3	1.98426
ENSG00000135636	DYSF	1.98337
ENSG00000072163	LIMS2	1.98245
ENSG00000077942	FBLN1	1.97134
ENSG00000148468	FAM171A1	1.95578
ENSG00000204264	PSMB8	1.94454
ENSG00000164647	STEAP1	1.93993
ENSG00000177469	CAVIN1	1.93885
ENSG00000133816	MICAL2	1.92277
ENSG00000139211	AMIGO2	1.92157
ENSG00000163739	CXCL1	1.90945
ENSG00000171608	PIK3CD	1.88441
ENSG00000111348	ARHGDIB	1.86364
ENSG00000134955	SLC37A2	1.83906
ENSG00000183873	SCN5A	1.75122
ENSG00000131711	MAP1B	1.74695
ENSG00000127824	TUBA4A	1.73722
ENSG00000196154	S100A4	1.73403
ENSG00000132965	ALOX5AP	1.71833
ENSG00000136244	IL6	1.7154
ENSG00000049192	ADAMTS6	1.70058
ENSG00000134013	LOXL2	1.68714
ENSG00000154175	ABI3BP	1.67581
ENSG00000161638	ITGA5	1.67308
ENSG00000132170	PPARG	1.67285
ENSG00000142661	MYOM3	1.65934
ENSG00000171310	CHST11	1.61277
ENSG00000142871	CCN1	1.58718
ENSG00000011422	PLAUR	1.57474
ENSG00000064042	LIMCH1	1.5206
